# Exploring genetic resistance to Infectious Salmon Anaemia Virus in Atlantic salmon by genome-wide association and RNA sequencing

**DOI:** 10.1101/2020.09.08.287052

**Authors:** O. Gervais, A. Barria, A. Papadopoulou, R. Gratacap, B. Hillestad, A.E. Tinch, S.A.M. Martin, D Robledo, R.D. Houston

## Abstract

Infectious Salmonid Anaemia Virus (ISAV) causes a notifiable disease that poses a large threat for Atlantic salmon breeders and producers worldwide. There is no fully effective treatment or vaccine, and therefore selective breeding to increase resistance to ISAV in commercial strains of Atlantic salmon is a promising avenue for disease prevention. Genomic selection and potentially genome editing can be applied to enhance host resistance, and these approaches benefit from improved knowledge of the genetic and functional basis of the target trait. The aim of this study was to characterise the genetic architecture of resistance to ISAV in a commercial Atlantic salmon population and study its underlying functional genomic basis using RNA Sequencing. A total of 2,833 Atlantic salmon parr belonging to 194 families were exposed to ISAV in a cohabitation challenge in which cumulative mortality reached 63% over 55 days. A total of 1,353 animals were genotyped using a 55K SNP array, and the estimate of heritability for the trait of binary survival was 0.33 (±0.04). A genome-wide association analysis confirmed that resistance to ISAV was a polygenic trait, albeit a genomic region in chromosome 13 was significantly associated with resistance and explained 3% of the genetic variance. RNA sequencing of the heart of 16 infected (7 and 14 days post infection) and 8 control fish highlighted 4,927 and 2,437 differentially expressed genes at 7 and 14 days post infection respectively. The complement and coagulation pathway was down-regulated, while several metabolic pathways were up-regulated in infected fish compared to controls. The interferon pathway was mildly activated at 7 days and showed no sign of up-regulation at 14 days post infection, implying a crosstalk between host and virus. Comparison of the transcriptomic response of fish with high and low breeding values for resistance (4 high resistance and 4 low resistance animals per time point) highlighted TRIM25 as being up-regulated in resistant fish, suggesting it may be a key antiviral gene involved in the functional genetic basis of resistance to ISAV.
