## Supplementary Table 1 for "Exploring genetic resistance to Infectious Salmon Anaemia Virus in Atlantic salmon by genome-wide association and RNA sequencing"

### Sheet: Binary survival
Chromosome	Position	Pval	Gen.Var. (%)
1	125076418	0.0349637	1.65392
1	124980578	0.043235	1.65191
1	124988727	0.0677477	1.64982
1	124908466	0.330241	1.63734
1	124832570	0.287934	1.60421
1	124801323	0.132042	1.58843
1	124796401	0.305935	1.56643
1	125183065	0.388773	1.56413
1	124761530	0.527549	1.55718
1	124762874	0.638097	1.55598
1	124662783	0.0308116	1.55556
1	124622473	0.0226065	1.53901
1	124658594	0.464553	1.52626
1	124522420	0.121709	1.52098
1	124519422	0.130502	1.51899
1	125226833	0.0129177	1.49792
1	124451597	0.768652	1.32982
2	44988101	0.158957	4.24597
2	44948017	0.963121	4.24138
2	45356311	0.327318	4.1316
2	45272824	0.529845	4.1311
2	45286896	0.339872	4.13084
2	45181345	0.485693	4.12908
2	45301957	0.539172	4.12884
2	45107000	0.00975026	4.12574
2	45476719	0.0984639	4.12523
2	45145915	0.456534	4.12114
2	45062164	0.458433	4.12083
2	45476753	0.340862	3.62635
2	45551706	0.723566	3.62633
2	45640504	0.374891	3.6003
2	45678979	0.166995	3.33405
2	45673937	0.905773	3.29054
2	44910717	0.687746	2.41779
2	45687985	0.0825902	2.23439
2	28382499	0.471434	1.44084
2	28383163	0.353115	1.43617
2	28443138	0.192509	1.38885
2	28407500	0.246842	1.38605
2	44861753	0.0842324	1.37218
2	45688398	0.481633	1.36229
2	28301281	0.17745	1.33387
2	28456605	0.105012	1.23484
2	26393576	0.131488	1.22454
2	34641266	0.00801213	1.10763
2	44836982	0.774913	1.05985
2	28256591	0.981595	1.05719
2	45698263	0.0111869	1.03854
2	26426274	0.198168	1.03309
2	26412662	0.437275	1.01196
9	63708663	0.000562193	2.83839
9	63642453	0.471444	2.82841
9	63317118	0.164711	2.81977
9	63494740	0.0303715	2.81923
9	63493152	0.00960377	2.81883
9	63494570	0.0975328	2.81875
9	63433971	0.801518	2.81681
9	63535045	0.743568	2.81632
9	63494383	0.0707758	2.81492
9	63412659	0.273538	2.80868
9	63405362	0.53016	2.80777
9	63410770	0.357482	2.80769
9	63378923	0.344697	2.8056
9	63275439	0.00806137	2.79601
9	63755526	0.000461521	2.54925
9	63203020	0.316171	1.9802
9	63233095	0.131959	1.98016
9	63832447	0.000605406	1.3105
9	63193442	0.798909	1.23798
13	16490837	2.05582e-07	3.13363
13	16474523	0.00108108	3.09341
13	16449439	9.13999e-06	2.74586
13	16442447	0.177632	2.73291
13	16441582	0.756839	2.50317
13	16441716	0.0685418	2.50283
13	16223274	0.270694	2.4939
13	16225635	0.00590696	2.4898
13	16365471	0.427632	2.45831
13	16340995	0.335513	2.43852
13	16279232	0.00271202	2.43296
13	16265928	0.0514964	2.39492
13	16140608	0.00408018	2.35303
13	18037081	0.0158295	2.19719
13	17978743	0.00684457	2.18492
13	18074735	0.0032413	2.16864
13	15858221	0.0263651	2.15403
13	15857451	0.305923	2.15225
13	15981674	0.00398919	2.14393
13	16083000	0.0437363	2.0638
13	15856421	0.30868	2.06133
13	16058231	0.0231227	2.0493
13	17730859	0.137657	1.97511
13	18189947	0.000128235	1.97444
13	18092951	0.579806	1.97208
13	17721248	0.692048	1.9694
13	17964589	0.0284599	1.96
13	18212515	0.00102524	1.58795
13	16491495	1.49619e-06	1.46555
13	18219023	0.000662321	1.42441
13	18220651	0.000234282	1.25345
13	18222026	1.49289e-05	1.22758
13	17707202	0.0416369	1.21306
13	17696553	0.00580259	1.20836
18	5781403	0.122134	4.88388
16	31177052	4.77e-08	0.00733019
16	31185777	0.000715276	0.00731159
16	61760811	0.00116194	0.00174324
16	22363119	0.00124149	0.0118554
16	30535000	0.00131378	0.00757373
16	61758398	0.00131378	0.00174756
16	35150692	0.00179906	0.0054862
16	22795589	0.00193405	0.0117991
16	33996337	0.00311624	0.00632913
16	21888570	0.00321162	0.0120038
18	5906941	0.0644935	4.87817
18	5752711	0.358373	4.87275
18	5651141	0.771886	4.86875
18	5497609	0.535444	4.8654
18	5447712	0.240798	4.86533
18	5254454	0.41164	4.86031
18	5205546	0.242386	4.84322
18	4984517	0.155898	4.82308
18	4968300	0.38629	4.82003
18	5019614	0.223666	4.80144
18	5920835	0.000151555	4.79918
18	4932071	0.286482	4.63439
18	4791896	0.62838	4.25953
18	4801123	0.244943	4.25167
18	4776963	0.279747	4.03211
18	5925493	0.0662579	3.68972
18	5923103	0.130343	3.68634
18	5925575	0.0662579	3.64264
18	5928874	1.22812e-05	3.59699
27	38969927	0.449354	1.3805
27	38973147	0.0384225	1.38012
27	39051282	0.115586	1.35537
27	39034444	0.597126	1.35535
27	39092453	0.00198192	1.3483
27	38927612	0.228814	1.34501
27	38838445	0.648118	1.28801
27	38852046	0.702963	1.28782
27	38738079	0.889385	1.2829
27	38599795	0.834699	1.17162
27	38111763	0.205787	1.13405
27	38502260	0.103384	1.11397
