## Supplementary Table 4 for "Exploring genetic resistance to Infectious Salmon Anaemia Virus in Atlantic salmon by genome-wide association and RNA sequencing"

### Sheet: Sheet1
								7 dpi			14 dpi
GeneID	Transcript	Protein	CHR	Start	Stop	Strand	Protein.name	baseMean	log2FC	padj	baseMean	log2FC	padj
106611213	XM_014211191.1	XP_014066666.1	NC_027308.1	29956364	29957434	-	PREDICTED: B1 bradykinin receptor-like	128.724	-0.378071	0.0484134
XR_001318615.1	XR_001318615.1		NC_027309.1	43599213	43602816		Von Willebrand factor (vwf)	12.3116	-2.95711	0.0302949
106564975	XM_014131529.1	XP_013987004.1	NC_027311.1	23200008	23229735	-	PREDICTED: integrin alpha-X-like	61.6993	-0.705808	0.0120694
106581936	XM_014164458.1	XP_014019933.1	NC_027320.1	21867038	21883586	-	PREDICTED: coagulation factor V-like isoform X2	46.0938	-1.86744	0.0353874	46.0938	-3.29312	0.000101832
106613451	XM_014215691.1	XP_014071166.1	NC_027309.1	5107204	5115777	-	PREDICTED: fibrinogen beta chain-like isoform X2	45.947	-4.61267	0.0101204	45.947	-5.43786	0.0035642
106569365	XM_014140672.1	XP_013996148.1	NC_027313.1	34359864	34410528	-	PREDICTED: complement C3-like isoform X2	187.9	-1.62802	0.00728212	187.9	-2.10667	0.000535858
106584303	XM_014169387.1	XP_014024862.1	NC_027322.1	24054938	24057437	+	PREDICTED: kininogen-1-like	127.493	-2.26237	0.0475371	127.493	-4.1698	9.30638e-05
106581031	XM_014162700.1	XP_014018175.1	NC_027319.1	55910728	55915194	-	PREDICTED: vitronectin-like	35.4589	-1.75832	0.0267083	35.4589	-2.67056	0.000646631
106604987	XM_014200165.1	XP_014055640.1	NC_027304.1	44995449	45000443	-	PREDICTED: complement C3	605.986	-2.12542	0.000148542	605.986	-2.15604	0.000204721
106602564	XM_014195266.1	XP_014050741.1	NC_027303.1	16887502	16892157	-	PREDICTED: fibrinogen gamma chain-like	685.197	-2.45297	0.00917909	685.197	-3.41562	0.00023087
106603687	XM_014197661.1	XP_014053138.1	NC_027303.1	61509327	61513452	+	PREDICTED: heparin cofactor 2-like	75.4428	-2.51796	0.0475252	75.4428	-4.25218	0.000478053
106592596	XM_014183937.1	XP_014039412.1	NW_012348502.1	553	7633	-	PREDICTED: von Willebrand factor-like, partial	115.863	-1.1149	0.000905218	115.863	-1.05725	0.0030461
106595495	XM_014186867.1	XP_014042342.1	NW_012355970.1	3762	8756	-	PREDICTED: complement C3	605.986	-2.12542	0.000148542	605.986	-2.15604	0.000204721
XR_001326122.1	XR_001326122.1		NW_012352780.1	2614	5496		Complement factor H	69.6433	-1.58516	0.000143787	69.6433	-1.03957	0.0309573
106612366	XM_014213437.1	XP_014068913.1	NC_027308.1	93298730	93320450	+	PREDICTED: coagulation factor IX-like	35.5149	-1.05696	0.0488294	35.5149	-1.53512	0.00408368
106602980	XM_014196071.1	XP_014051546.1	NC_027303.1	33718251	33733631	-	PREDICTED: complement factor B-like	22.4799	-3.52326	0.00748852	22.4799	-4.67145	0.00055309
106561860	XM_014126127.1	XP_013981602.1	NC_027309.1	115580433	115606474	-	PREDICTED: von Willebrand factor-like, partial	152.805	-1.86264	3.48893e-06	152.805	-1.6512	8.85484e-05
106574315	XM_014150153.1	XP_014005628.1	NC_027315.1	61944651	61953289	+	PREDICTED: carboxypeptidase B2	15.1691	-1.59505	0.0192875	15.1691	-1.87675	0.00840789
106560552	XM_014123547.1	XP_013979022.1	NC_027309.1	46471828	46482323	-	PREDICTED: complement factor H-like, partial	14.332	-4.16081	0.037561	14.332	-5.90141	0.00534442
106608433	XM_014206368.1	XP_014061843.1	NC_027306.1	1359324	1368081	-	PREDICTED: fibrinogen alpha chain-like	27.2126	-3.27757	0.0213991	27.2126	-5.25081	0.000237828
106575090	XM_014151271.1	XP_014006748.1	NC_027316.1	4500276	4512988	+	PREDICTED: carboxypeptidase O isoform X2	17.0078	-1.96964	0.00122303	17.0078	-2.12048	0.000740719
106592311	XM_014183646.1	XP_014039121.1	NW_012347988.1	560	2776	-	PREDICTED: complement factor I-like	30.8837	-4.38951	0.0173783	30.8837	-6.05502	0.0015119
106590856	XM_014182032.1	XP_014037507.1	NW_012342268.1	145	8718	-	PREDICTED: fibrinogen beta chain-like isoform X2	45.947	-4.61267	0.0101204	45.947	-5.43786	0.0035642
106565874	XM_014133509.1	XP_013988983.1	NC_027311.1	64568177	64579603	-	PREDICTED: complement decay-accelerating factor-like isoform X2				57.5972	-0.788326	0.031321
106613587	XM_014216004.1	XP_014071479.1	NC_027309.1	13369285	13373066	+	PREDICTED: antithrombin-III-like				72.3184	-2.97982	0.00365425
106563698	XM_014129510.1	XP_013984985.1	NC_027310.1	80968126	80977871	-	PREDICTED: complement factor B-like				99.0886	-4.52143	0.00434315
106592887	XM_014184236.1	XP_014039711.1	NW_012349022.1	4192	7620	+	PREDICTED: complement C3-like				35.1576	-2.19029	0.0360627
106592053	XM_014183355.1	XP_014038830.1	NW_012347577.1	3059	25328	-	PREDICTED: venom factor-like, partial				56.4749	-3.95839	0.00246916
106586139	XM_014173034.1	XP_014028509.1	NC_027301.1	41460037	41512930	+	PREDICTED: complement C3-like				54.245	-4.56481	0.00753722
106568362	XM_014138647.1	XP_013994122.1	NC_027312.1	93737959	93749601	-	PREDICTED: complement component C9				191.612	-4.45233	0.00207415
106613935	XM_014216775.1	XP_014072250.1	NC_027309.1	27551771	27554270	-	PREDICTED: kininogen-1-like				61.8406	-1.30353	0.0313843
106612537	XM_014213766.1	XP_014069241.1	NC_027308.1	107304025	107330656	+	PREDICTED: alpha-2-macroglobulin-like				24.8931	-3.82813	0.0339114
106569299	XM_014140504.1	XP_013995979.1	NC_027313.1	32876807	32882442	+	PREDICTED: complement component C8 alpha chain				65.6315	-3.66272	0.0327557
106578169	XM_014156798.1	XP_014012273.1	NC_027317.1	68947845	68952527	+	PREDICTED: fibrinogen alpha chain-like				849.132	-3.83824	0.00136132
100286491	NM_001146430.1	NP_001139902.1	NC_027318.1	8409666	8415730	-	complement component C8 gamma chain precursor				69.6411	-2.92845	0.0233025
106603572	XM_014197432.1	XP_014052907.1	NC_027303.1	47483574	47487463	+	PREDICTED: alpha-2-antiplasmin-like				23.1781	-3.94148	0.0163742
106602690	XM_014195472.1	XP_014050947.1	NC_027303.1	19602043	19605970	+	PREDICTED: plasma protease C1 inhibitor-like				100.252	-4.14104	0.0100934
106580826	XM_014162291.1	XP_014017766.1	NC_027319.1	49272421	49287539	+	PREDICTED: complement C2-like				85.698	-4.35504	0.0120545
106561958	XM_014126444.1	XP_013981919.1	NC_027310.1	9829821	9837687	-	PREDICTED: prothrombin-like				449.446	-3.06998	0.00308029
106605920	XM_014201915.1	XP_014057390.1	NC_027304.1	72666889	72691831	-	PREDICTED: complement C4-like, partial				120.694	-3.80198	0.0180134
106564830	XM_014131265.1	XP_013986740.1	NC_027311.1	27114792	27169442	-	PREDICTED: complement C3-like				171.232	-3.29929	0.0109671
106580206	XM_014161023.1	XP_014016495.1	NC_027319.1	4617922	4622053	+	PREDICTED: heparin cofactor 2				59.5519	-3.36238	0.0057669
106597041	XM_014188279.1	XP_014043754.1	NW_012363241.1	2421	4253	+	PREDICTED: mannan-binding lectin serine protease 2-like				545.243	-1.01275	0.0285801
100380442	NM_001173726.1	NP_001167197.1	NC_027319.1	41034331	41067207	+	Coagulation factor IX precursor				11.5815	-4.18621	0.00474081
106560550	XM_014123545.1	XP_013979020.1	NC_027309.1	46330600	46347968	-	PREDICTED: complement factor H-like				325.081	-3.51122	0.00377473
106601909	XM_014194342.1	XP_014049817.1	NC_027302.1	85742356	85747559	+	PREDICTED: mannose-binding protein C-like				73.9976	-1.40918	0.0326453
106611733	XM_014212252.1	XP_014067727.1	NC_027308.1	64197780	64202269	-	PREDICTED: coagulation factor IX-like				15.9623	-3.50624	0.00160786
106602848	XM_014195781.1	XP_014051256.1	NC_027303.1	27860302	27908438	-	PREDICTED: vitronectin-like				40.7209	-3.90359	0.0258974
106578170	XM_014156800.1	XP_014012275.1	NC_027317.1	68967290	68974656	-	PREDICTED: fibrinogen beta chain-like				921.117	-4.22513	0.0035666
106595673	XM_014187038.1	XP_014042513.1	NW_012356630.1	2885	7649	-	PREDICTED: complement factor H-like				153.559	-4.57288	0.013713
106575749	XM_014152424.1	XP_014007899.1	NC_027301.1	8685256	8686973	+	PREDICTED: mannan-binding lectin serine protease 1-like				10.9985	-5.19008	0.00204176
106609962	XM_014209032.1	XP_014064507.1	NC_027307.1	3517775	3524651	+	PREDICTED: plasma protease C1 inhibitor-like				101.964	-3.61909	0.028489
106574661	XM_014150656.1	XP_014006131.1	NC_027315.1	74874615	74878133	+	PREDICTED: coagulation factor VII-like				11.399	-1.66882	0.0278114
106569366	XM_014140674.1	XP_013996149.1	NC_027313.1	34425048	34467760	-	PREDICTED: complement factor B-like				35.9092	-4.16441	0.0171717
100136529	NM_001123632.1	NP_001117104.1	NC_027315.1	45082406	45085393	-	antithrombin protein precursor				122.825	-3.26288	0.00526812
106592446	XM_014183790.1	XP_014039265.1	NW_012348230.1	51	17280	+	PREDICTED: complement factor I				326.021	-3.92053	0.00422663
106571394	XM_014144436.1	XP_013999911.1	NC_027314.1	33499722	33528311	+	PREDICTED: plasminogen-like				94.3115	-3.72287	0.00273589
106605127	XM_014200464.1	XP_014055939.1	NC_027304.1	51360650	51362254	+	PREDICTED: complement C3-like				1543.58	-1.80139	0.00243787
106580921	XM_014162480.1	XP_014017955.1	NC_027319.1	51662631	51692007	-	PREDICTED: alpha-2-macroglobulin-like				168.822	-4.86809	0.0400315
106581172	XM_014163049.1	XP_014018524.1	NC_027319.1	58773057	58776123	-	PREDICTED: LOW QUALITY PROTEIN: alpha-2-antiplasmin-like				23.2935	-4.80917	0.0200986
