## Supplementary Table 5 for "Exploring genetic resistance to Infectious Salmon Anaemia Virus in Atlantic salmon by genome-wide association and RNA sequencing"

### Sheet: heart_0d_DE
Row.names	baseMean	log2FoldChange	lfcSE	stat	pvalue	padj	Protein	Transcript	CHR	Start	Stop	Strand	Protein.name
100286404	293.668	-1.02518	0.212351	4.82777	1.38071e-06	0.00614004	NP_001139825.1	NM_001146353.1	NC_027302.1	41497372	41498869	-	Krueppel-like factor 2
106563858	19.7281	-7.67435	1.24719	6.15329	7.58931e-10	1.01249e-05	XP_013985242.1	XM_014129767.1	NC_027310.1	87432699	87446374	-	PREDICTED: dolichyl-phosphate beta-glucosyltransferase-like
106574696	10.3034	-6.75128	1.23808	5.45304	4.95145e-08	0.000430809	XP_014006184.1	XM_014150709.1	NC_027315.1	75885626	75887488	-	PREDICTED: gap junction gamma-1 protein-like
106578368	68.7711	4.11851	0.91038	-4.52395	6.06967e-06	0.0202439	XP_014012562.1	XM_014157087.1	NC_027318.1	7813714	7978050	-	PREDICTED: cadherin-related family member 1-like
106582468	18.431	-7.73381	1.55541	4.97221	6.61934e-07	0.00331157	XP_014021095.1	XM_014165619.1	NC_027320.1	50761975	50785976	-	PREDICTED: alkyldihydroxyacetonephosphate synthase, peroxisomal-like isoform X2
106586354	74.317	1.553	0.285572	-5.4382	5.38201e-08	0.000430809	XP_014029025.1	XM_014173550.1	NC_027324.1	21676892	21750337	-	PREDICTED: nebulin
106589863	62.4348	4.58707	0.505583	-9.07283	1.15968e-19	4.64137e-15	XP_014035743.1	XM_014180268.1	NC_027327.1	29533292	29544024	-	PREDICTED: transmembrane protease serine 9-like
106597139	4.71685	5.73393	1.30881	-4.38102	1.18126e-05	0.0363675	XP_014043842.1	XM_014188367.1	NW_012363793.1	1469	5709	-	PREDICTED: tetraspanin-8-like
106604094	54.4272	2.79311	0.54173	-5.1559	2.52413e-07	0.00144319	XP_014053960.1	XM_014198485.1	NC_027304.1	806715	822746	+	PREDICTED: transcriptional regulator ATRX-like
XR_001320292.1	92.8097	-9.92408	1.18855	8.34972	6.84272e-17	1.36933e-12	NA	NA	NA	NA	NA	NA	NA
XR_001322741.1	5.75286	-5.8899	1.3001	4.53036	5.88833e-06	0.0202439	NA	NA	NA	NA	NA	NA	NA
XR_001324189.1	19.0557	-5.16443	0.997215	5.17885	2.23257e-07	0.00144319	NA	NA	NA	NA	NA	NA	NA
XR_001326064.1	5.93556	6.07029	1.30402	-4.65505	3.23898e-06	0.0129634	NA	NA	NA	NA	NA	NA	NA

### Sheet: heart_7d_DE
Row.names	baseMean	log2FoldChange	lfcSE	stat	pvalue	padj	Protein	Transcript	CHR	Start	Stop	Strand	Protein.name
100195590	27.5961	5.07594	0.942718	-5.38437	7.26995e-08	0.000653132	XP_014037003.1	XM_014181528.1	NC_027328.1	26773020	26773775	-	PREDICTED: thiosulfate sulfurtransferase KAT isoform X1
106561058	95.4052	-4.29105	0.722422	5.93982	2.85342e-09	4.27251e-05	XP_013980136.1	XM_014124661.1	NC_027309.1	67268288	67313640	+	PREDICTED: DENN domain-containing protein 5A isoform X1
106567039	48.6746	4.05458	0.918179	-4.41589	1.00595e-05	0.0376562	XP_013991332.1	XM_014135857.1	NC_027312.1	34541946	34560588	-	PREDICTED: glycoprotein-N-acetylgalactosamine 3-beta-galactosyltransferase 1-B-like isoform X1
106567882	98.8206	2.83891	0.649819	-4.36877	1.24946e-05	0.0400899	XP_013993211.1	XM_014137736.1	NC_027312.1	77772514	77783652	-	PREDICTED: retinal guanylyl cyclase 2-like
106588668	59.5574	-4.33078	0.920062	4.70706	2.51321e-06	0.0141117	XP_014033353.1	XM_014177877.1	NC_027326.1	19843632	19851302	+	PREDICTED: nuclear receptor subfamily 1 group D member 2-like isoform X2
106590901	69.655	-2.4158	0.512997	4.7092	2.48689e-06	0.0141117	XP_014037553.1	XM_014182078.1	NW_012342735.1	3610	6735	+	PREDICTED: protein phosphatase 1F-like, partial
106596579	615.639	-1.3414	0.289502	4.63347	3.5958e-06	0.017947	XP_014043334.1	XM_014187859.1	NW_012360898.1	5677	6048	-	PREDICTED: uncharacterized protein LOC106596579
106604051	78.294	-4.45474	0.996943	4.4684	7.88065e-06	0.0325997	XP_014053868.1	XM_014198393.1	NC_027303.1	81470920	81474011	+	PREDICTED: mitochondrial import inner membrane translocase subunit Tim10 B
106609525	215.779	3.79822	0.864325	-4.39443	1.11063e-05	0.0383765	XP_014063919.1	XM_014208444.1	NC_027306.1	46030099	46033206	-	PREDICTED: E3 ubiquitin/ISG15 ligase TRIM25-like
XR_001319690.1	27.7528	-7.58442	1.32989	5.70305	1.17682e-08	0.000132157	NA	NA	NA	NA	NA	NA	NA
XR_001320695.1	12.7779	7.00887	1.34983	-5.1924	2.07606e-07	0.00155428	NA	NA	NA	NA	NA	NA	NA
XR_001324978.1	93.4363	-1.35436	0.303285	4.46564	7.98301e-06	0.0325997	NA	NA	NA	NA	NA	NA	NA
XR_001325619.1	143.643	24.9046	3.38364	-7.36032	1.83476e-13	8.24175e-09	NA	NA	NA	NA	NA	NA	NA
XR_001329303.1	102.158	-23.8853	3.38379	7.05874	1.68019e-12	3.7737e-08	NA	NA	NA	NA	NA	NA	NA

### Sheet: heart_14d_DE
Row.names	baseMean	log2FoldChange	lfcSE	stat	pvalue	padj	Protein	Transcript	CHR	Start	Stop	Strand	Protein.name
106582197	40.1929	2.58954	0.489038	-5.29517	1.18906e-07	0.000847876	XP_014020511.1	XM_014165036.1	NC_027320.1	34611279	34632481	-	PREDICTED: immunoglobulin superfamily member 10-like
106582213	159.229	1.35293	0.316875	-4.2696	1.95827e-05	0.049284	XP_014020536.1	XM_014165061.1	NC_027320.1	33573994	33608358	+	PREDICTED: E3 SUMO-protein ligase RanBP2-like isoform X1
106584751	269.406	3.13424	0.709589	-4.41698	1.00089e-05	0.0285481	XP_014025772.1	XM_014170297.1	NC_027301.1	37754358	37757366	-	PREDICTED: uncharacterized protein LOC106584751
106585250	328.399	0.678667	0.152223	-4.45836	8.25887e-06	0.0252391	XP_014026736.1	XM_014171261.1	NC_027323.1	16788363	16796208	+	PREDICTED: oxysterol-binding protein 2-like, partial
106588413	365.733	1.81406	0.258823	-7.0089	2.40207e-12	2.56926e-08	XP_014032853.1	XM_014177363.1	NC_027301.1	44290425	44296548	+	PREDICTED: diacylglycerol kinase epsilon-like isoform X2
106589071	2890.05	-0.53441	0.118786	4.49893	6.82969e-06	0.022477	XP_014034226.1	XM_014178763.1	NC_027301.1	53160355	53193593	+	PREDICTED: myosin-11-like isoform X1
106590676	72.3933	3.59845	0.483607	-7.44086	1.00034e-13	1.42662e-09	XP_014037309.1	XM_014181834.1	NC_027328.1	38866061	38902617	-	PREDICTED: cysteine-rich secretory protein LCCL domain-containing 1-like
106590732	115.587	-1.59332	0.353334	4.5094	6.50127e-06	0.022477	XP_014037362.1	XM_014181887.1	NW_012341870.1	39653	51322	-	PREDICTED: receptor activity-modifying protein 1-like isoform X2
106590781	561.403	2.18333	0.34869	-6.26152	3.81249e-10	3.26227e-06	XP_014037415.1	XM_014181940.1	NW_012341931.1	846	2035	+	PREDICTED: stonustoxin subunit beta-like
106592443	350.004	-0.798328	0.169878	4.69943	2.60886e-06	0.0124019	XP_014039263.1	XM_014183788.1	NW_012348225.1	13865	14405	+	PREDICTED: parathyroid hormone-related protein-like
106597273	216.208	-11.2646	1.05296	10.698	1.04024e-26	4.45057e-22	XP_014043955.1	XM_014188480.1	NW_012364646.1	1244	5480	-	PREDICTED: tetraspanin-8-like
106608353	93.9284	1.06521	0.229916	-4.63305	3.60317e-06	0.0154158	XP_014061730.1	XM_014206255.1	NC_027305.1	85230055	85237719	+	PREDICTED: mitochondrial fission regulator 2
106609466	646.93	-1.71812	0.373106	4.60491	4.12653e-06	0.0160499	XP_014063804.1	XM_014208329.1	NC_027306.1	42441274	42442044	+	PREDICTED: bcl-2-like protein 13
106610539	64.9196	1.30747	0.271356	-4.81828	1.44803e-06	0.00774405	XP_014065402.1	XM_014209927.1	NC_027307.1	25212599	25236327	+	PREDICTED: interferon-induced very large GTPase 1-like
XR_001319721.1	338.454	8.0163	1.83968	-4.35743	1.31597e-05	0.0351891	NA	NA	NA	NA	NA	NA	NA
XR_001323880.1	146.858	1.35818	0.266744	-5.0917	3.54876e-07	0.002169	NA	NA	NA	NA	NA	NA	NA
XR_001324554.1	1225.77	-27.3222	3.3834	8.07535	6.72846e-16	1.43935e-11	NA	NA	NA	NA	NA	NA	NA
XR_001330014.1	70.3877	-1.33482	0.313593	4.25654	2.07619e-05	0.0493487	NA	NA	NA	NA	NA	NA	NA
